# Deep Texture Representations as a Universal Encoder for Pan-cancer Histology

**DOI:** 10.1101/2020.07.28.224253

**Authors:** Daisuke Komura, Akihiro Kawabe, Keisuke Fukuta, Kyohei Sano, Toshikazu Umezaki, Hirotomo Koda, Ryohei Suzuki, Ken Tominaga, Hiroki Konishi, Shu Nishida, Genta Furuya, Hiroto Katoh, Tetsuo Ushiku, Masahi Fukayama, Shumpei Ishikawa

**Author notes:** Lead Contact Further information and requests for resources should be directed to and will be fulfilled by the Lead Contact, Shumpei Ishikawa.

## Abstract

Cancer histological images contain rich biological and clinical information, but quantitative representation can be problematic and has prevented direct comparison and accumulation of large-scale datasets. Here we show that deep texture representations (DTRs) produced by a bilinear Convolutional Neural Network, express cancer morphology well in an unsupervised manner, and work as a universal encoder for cancer histology. DTRs are useful for content-based image retrieval, enabling quick retrieval of histologically similar images from optimally area selected datasets of 7,175 cases from The Cancer Genome Atlas. Via comprehensive comparison with driver and clinically actionable gene mutations, we have successfully predicted 309 combinations of genomic features and cancer types from hematoxylin and eosin-stained images at high accuracy (AUC > 0.70 and q < 0.02). With its mounting capabilities on accessible devices such as smartphones, DTR-based encoding for cancer histology has a potentially strong impact on global equalization for cancer diagnosis and targeted therapies.
