## Supplementary Tables for "Deep Texture Representations as a Universal Encoder for Pan-cancer Histology"

### Sheet: Table S1
Table S1. Number of patients and diagnostic WSIs for each cancer type used in this study, Related to Figure 1. The numbers in parentheses indicate the number of patients or WSIs without squamous cell carcinoma.
cancer type	abbreviations	# patients	# diagnostic WSIs
Adrenocortical_carcinoma	ACC	51	166
Bladder_Urothelial_Carcinoma	BLCA	289	333
Brain_Lower_Grade_Glioma	LGG	467	784
Breast_invasive_carcinoma	BRCA	734	770
Cervical_squamous_cell_carcinoma_and_endocervical_adenocarcinoma	CESC	201(163)	209(170)
Cholangiocarcinoma	CHOL	30	30
Colon_adenocarcinoma	COAD	209	212
Esophageal_carcinoma	ESCA	112(69)	113(70)
Glioblastoma_multiforme	GBM	363	792
Head_and_Neck_squamous_cell_carcinoma	HNSC	317	329
Kidney_Chromophobe	KICH	82	82
Kidney_renal_clear_cell_carcinoma	KIRC	385	389
Kidney_renal_papillary_cell_carcinoma	KIRP	214	227
Liver_hepatocellular_carcinoma	LIHC	272	278
Lung_adenocarcinoma	LUAD	434	494
Lung_squamous_cell_carcinoma	LUSC	437	469
Lymphoid_Neoplasm_Diffuse_Large_B-cell_Lymphoma	DLBC	28	28
Mesothelioma	MESO	61	70
Ovarian_serous_cystadenocarcinoma	OV	84	84
Pancreatic_adenocarcinoma	PAAD	126	137
Pheochromocytoma_and_Paraganglioma	PCPG	44	45
Prostate_adenocarcinoma	PRAD	303	328
Rectum_adenocarcinoma	READ	63	63
Sarcoma	SARC	213	451
Skin_Cutaneous_Melanoma	SKCM	323	337
Stomach_adenocarcinoma	STAD	260	274
Testicular_Germ_Cell_Tumors	TGCT	132	201
Thymoma	THYM	85	120
Thyroid_carcinoma	THCA	371	379
Uterine_Carcinosarcoma	UCS	49	71
Uterine_Corpus_Endometrial_Carcinoma	UCEC	381	416
Uveal_Melanoma	UVM	55	55

### Sheet: Table S2
Table S2. Predictable annotated driver mutations (q < 0.02), Related to Figure 4.
cancer type	gene	mutation type	mean AUC	q-value
OV	MDM2	cna/	0.984848	0
UCEC	KMT2A	mut/cna/fusion	0.947811	0
OV	PTPRD	mut/cna/	0.946128	0
KIRP	NF2	mut/cna/	0.929854	0.00285712
HNSC	BCOR	mut/cna/fusion	0.914141	0.00560034
STAD	BRCA2	mut/cna/	0.909933	0.00177772
THCA	HRAS	mut/cna/	0.909652	0.00225776
ESCA	PTEN	mut/cna/	0.907407	0.0177461
SKCM	SF3B1	mut/	0.89899	0.00895448
OV	FGFR3	mut/cna/fusion	0.897306	0.0165192
STAD	BCL6	cna/fusion	0.895623	0.00628877
COAD	ARID2	mut/cna/	0.890572	0.0166468
LUAD	NFE2L2	mut/	0.887205	0.0115448
OV	AKT1	mut/cna/	0.883838	0.015639
THCA	BRAF	mut/cna/fusion	0.874427	0
UCEC	AMER1	mut/	0.87037	0.00595592
STAD	KDM6A	mut/cna/	0.867003	0.011913
THYM	GTF2I	mut/fusion	0.866615	0.000715619
CESC	ARID1A	mut/cna/	0.863636	0.0115448
KIRC	TGFBR2	mut/cna/	0.861953	0.0115542
COAD	CDK12	mut/cna/	0.858586	0.0106203
ESCA	KRAS	mut/cna/	0.853535	0
LUAD	MED12	mut/cna/	0.851571	0.00719347
THCA	NRAS	mut/cna/	0.851025	4.75251e-05
KIRP	SETD2	mut/cna/	0.847363	0.0064833
BLCA	FGFR3	mut/cna/fusion	0.845601	0
SKCM	CTNNB1	mut/	0.844837	0.00495479
LGG	FUBP1	mut/	0.843595	0
CESC	MAPK1	mut/cna/	0.843434	0.0138905
COAD	AGO2	mut/cna/	0.840067	0.0160483
UCEC	BRD4	cna/fusion	0.840067	0.0153421
LGG	TP53	mut/cna/	0.838065	0
BRCA	FBXW7	mut/cna/	0.8367	0.00895451
KIRC	MLH1	mut/cna/	0.8367	0.015639
UCEC	B2M	mut/cna/	0.835017	0.0118709
STAD	SOX9	mut/cna/	0.829966	0.0186875
UCEC	ASXL1	mut/cna/	0.827722	0.00908141
OV	FGFR1	mut/cna/fusion	0.826599	0.0165192
BRCA	CDH1	mut/cna/	0.82552	0
UCEC	CCNE1	mut/cna/	0.820099	0.00117625
SKCM	IKBKE	cna/	0.819865	0.0147708
STAD	TGFBR2	mut/cna/	0.818182	0.0177461
GBM	CDK6	mut/cna/	0.818182	0.0130708
UCEC	PPP2R1A	mut/	0.816804	0.00044174
STAD	ATR	mut/	0.816498	0.0186671
LGG	EGFR	mut/cna/fusion	0.816017	6.89115e-05
THCA	RET	mut/fusion	0.814927	0.00524161
BLCA	PPM1D	mut/cna/	0.814815	0.00500719
UCEC	PTPRT	mut/	0.814254	0.0120317
DLBC	CDKN2B	mut/cna/	0.813131	0.0147656
LGG	IDH1	mut/	0.812423	0
BLCA	NFE2L2	mut/	0.807407	0.00500308
COAD	NRAS	mut/cna/	0.806397	0.00935329
BRCA	KDM5A	cna/	0.805435	0.00276447
SARC	CCND3	mut/cna/	0.805275	0.0163513
READ	SRC	mut/cna/	0.804714	0.0186073
GBM	IDH1	mut/	0.803535	0.00365559
LUSC	MDM2	cna/	0.803311	0.00365559
OV	CDKN2A	mut/cna/	0.80303	0.0118345
OV	CDKN2B	mut/cna/	0.80303	0.011913
LGG	CIC	mut/cna/fusion	0.801684	0
STAD	MET	mut/cna/fusion	0.801347	0.015639
KIRP	CDKN2A	mut/cna/	0.799663	0.0122442
KIRP	CDKN2B	mut/cna/	0.799663	0.0123421
SKCM	CREBBP	mut/cna/	0.79798	0.0174067
READ	ATM	mut/cna/	0.797419	0.0173253
BLCA	NTRK1	mut/cna/fusion	0.795735	0.00896615
STAD	PTEN	mut/cna/	0.794987	0.00126526
BRCA	TP53	mut/cna/	0.79446	0
BLCA	ETV1	cna/fusion	0.793603	0.00599676
UCEC	TP53	mut/cna/	0.792946	0
ESCA	AGO2	mut/cna/	0.792368	0.0153073
SARC	FGFR1	mut/cna/fusion	0.791807	0.0111837
UCEC	MLH1	mut/cna/	0.791246	0.0173131
UCEC	BCL2L1	cna/	0.789113	0.00277995
GBM	ERRFI1	mut/cna/	0.787879	0.019645
CESC	NF1	mut/cna/	0.786195	0.0166468
COAD	MAP2K4	mut/	0.786195	0.0192181
LUAD	TP53	mut/cna/	0.785426	0
PRAD	MSH3	mut/cna/	0.785073	0.0129041
STAD	B2M	mut/cna/	0.784848	0.00275646
COAD	SPEN	mut/	0.784512	0.0198908
SKCM	CARD11	mut/cna/	0.784512	0.0130708
GBM	ATRX	mut/cna/	0.78367	0.00896615
STAD	TERT	mut/cna/	0.782828	0.0139118
ESCA	NFE2L2	mut/	0.782828	0.00304858
GBM	NF1	mut/cna/	0.782828	0.00294022
KIRC	PTEN	mut/cna/	0.782828	0.0111837
UCEC	DNMT3B	mut/cna/	0.781706	0.0134218
STAD	SRC	mut/cna/	0.781145	0.0139327
GBM	KRAS	mut/cna/	0.781145	0.0195706
SKCM	ARID1A	mut/cna/	0.781145	0.0139327
LGG	PTPRD	mut/cna/	0.779461	0.0163513
LGG	ATRX	mut/cna/	0.77918	0
ACC	CTNNB1	mut/	0.777778	0.0142175
OV	MCL1	cna/	0.777217	0.0114573
LUAD	VEGFA	cna/	0.776655	0.0173253
UCEC	PTEN	mut/cna/	0.776383	0
COAD	KMT2A	mut/cna/fusion	0.776094	0.0165192
HNSC	PIK3CB	mut/cna/fusion	0.774972	0.00500308
UVM	SF3B1	mut/	0.774411	0.0115448
DLBC	KMT2D	mut/cna/	0.772727	0.0183879
UCEC	MAX	mut/cna/	0.772166	0.0146176
SARC	CDK4	mut/cna/	0.770483	0.000541447
STAD	CDK4	mut/cna/	0.76936	0.0177461
STAD	CTCF	mut/cna/	0.76936	0.0129062
STAD	PTPRT	mut/	0.76936	0.0139327
UCEC	BARD1	mut/cna/	0.76936	0.0160483
READ	FLT3	mut/cna/	0.76936	0.0180353
KIRC	PTPRD	mut/cna/	0.768799	0.0160483
STAD	CDH1	mut/cna/	0.76835	0.00972341
CESC	NFE2L2	mut/	0.768238	0.0142175
KIRC	TP53	mut/cna/	0.767677	0.011913
BLCA	BAP1	mut/cna/	0.767116	0.0129936
LGG	KDM5A	cna/	0.766162	0.0123421
UCEC	TERT	mut/cna/	0.765993	0.0112495
HNSC	ERBB2	mut/cna/	0.765993	0.0110128
UCEC	CASP8	mut/cna/	0.765031	0.00365559
SARC	AXL	cna/	0.764871	0.0145327
STAD	KMT2D	mut/cna/	0.76459	0.00101488
UCEC	BCL6	cna/fusion	0.762626	0.0140054
UCEC	TET2	mut/cna/	0.761504	0.0129062
UCEC	MED12	mut/cna/	0.760774	0.00732455
LGG	IDH2	mut/	0.75982	0.00495479
KIRP	PBRM1	mut/cna/	0.759259	0.0131252
LGG	KMT2D	mut/cna/	0.759259	0.0137015
STAD	MGA	mut/cna/	0.758698	0.0157179
LIHC	BAP1	mut/cna/	0.757912	0.00908141
STAD	MLH1	mut/cna/	0.757576	0.0193726
STAD	CCND3	mut/cna/	0.757239	0.0056437
UCEC	ARID1B	mut/cna/	0.757127	0.00896615
COAD	KMT2D	mut/cna/	0.757071	0.0064833
HNSC	TP53	mut/cna/	0.75546	2.46112e-05
HNSC	BCL2L1	cna/	0.75477	0.0139994
UCEC	RAD50	mut/cna/	0.753199	0.0111656
STAD	RICTOR	cna/	0.753086	0.00726623
CESC	ATM	mut/cna/	0.752525	0.0199594
OV	STK11	mut/cna/	0.752525	0.0173253
LGG	CDKN2B	mut/cna/	0.750074	0.000382841
LIHC	CTNNB1	mut/	0.749198	0.000208823
COAD	CIC	mut/cna/fusion	0.749158	0.0164499
PAAD	AGO2	mut/cna/	0.748597	0.0155828
KIRP	MET	mut/cna/fusion	0.748036	0.00972032
CESC	YAP1	cna/fusion	0.747555	0.00719347
HNSC	DNMT3B	mut/cna/	0.746352	0.0129041
COAD	PBRM1	mut/cna/	0.745791	0.0175182
ESCA	RB1	mut/cna/	0.745791	0.0125671
SKCM	KNSTRN	mut/	0.744669	0.0130577
STAD	ANKRD11	mut/cna/	0.744388	0.0158478
ESCA	BCL6	cna/fusion	0.743867	0.0185091
UCEC	MDM4	mut/cna/	0.743266	0.0138838
LGG	CDKN2A	mut/cna/	0.743216	0.000646045
LUAD	CTNNB1	mut/	0.742985	0.0165192
HNSC	CREBBP	mut/cna/	0.742424	0.0174479
BLCA	MAPK1	mut/cna/	0.741863	0.0170894
BRCA	TERT	mut/cna/	0.741863	0.0103467
BRCA	SETD2	mut/cna/	0.741302	0.0142175
HNSC	CDK6	mut/cna/	0.740909	0.0111837
UCS	CCNE1	mut/cna/	0.739057	0.0135534
PRAD	BRCA2	mut/cna/	0.738215	0.0111656
BRCA	KMT2D	mut/cna/	0.737935	0.00895448
ESCA	KDM6A	mut/cna/	0.737935	0.0175198
LUAD	CCND3	mut/cna/	0.737935	0.0177461
LGG	MYC	mut/cna/fusion	0.737614	0.00825669
SARC	CDKN2A	mut/cna/	0.737187	0.00944868
SARC	CDKN2B	mut/cna/	0.737187	0.00947444
UCEC	PIK3R3	mut/	0.736813	0.0175236
HNSC	ARID1A	mut/cna/	0.736813	0.0163148
LGG	GLI1	mut/cna/	0.736813	0.0147708
LUAD	ATRX	mut/cna/	0.736813	0.0139327
LUAD	KDM5C	mut/	0.736251	0.0142175
OV	AGO2	mut/cna/	0.736111	0.0111656
LUAD	FGFR1	mut/cna/fusion	0.734007	0.0111837
ESCA	CDKN2A	mut/cna/	0.732744	0.0124571
LUSC	AGO2	mut/cna/	0.731762	0.00726623
SKCM	CCND3	mut/cna/	0.731201	0.0166468
LUSC	MAPK1	mut/cna/	0.73064	0.00844788
UCEC	CTNNB1	mut/	0.730438	0.000581919
LUAD	STK11	mut/cna/	0.727579	0.000689115
HNSC	NSD1	mut/fusion	0.726936	0.00709969
SARC	CCNE1	mut/cna/	0.726936	0.0139118
BLCA	CARD11	mut/cna/	0.726712	0.0135534
DLBC	CDKN2A	mut/cna/	0.725589	0.0175236
LUSC	PBRM1	mut/cna/	0.725309	0.0162805
STAD	TP53	mut/cna/	0.725138	0.000222949
SARC	MDM2	cna/	0.723036	0.00458821
BRCA	KRAS	mut/cna/	0.722447	0.00554946
UCEC	MSH3	mut/cna/	0.721661	0.00847447
PRAD	APC	mut/cna/	0.721549	0.0115389
PRAD	SETD2	mut/cna/	0.720539	0.0186073
ESCA	CCND1	mut/cna/fusion	0.719071	0.0129062
STAD	ARID1A	mut/cna/	0.718924	0.000409744
STAD	SPEN	mut/	0.718855	0.0155828
STAD	CCNE1	mut/cna/	0.718733	0.0096616
PRAD	SPOP	mut/	0.718182	0.00761022
LIHC	CDKN2A	mut/cna/	0.717973	0.00417776
BLCA	STAG2	mut/	0.716253	0.00763131
HNSC	RICTOR	cna/	0.71532	0.0111837
STAD	FBXW7	mut/cna/	0.714707	0.00199078
UCEC	LATS1	mut/cna/	0.714646	0.00639345
LUSC	SMARCA4	mut/cna/	0.714366	0.0184976
LGG	PTEN	mut/cna/	0.713851	0.00329895
COAD	BCOR	mut/cna/fusion	0.713805	0.0184976
GBM	KDR	mut/cna/	0.71229	0.0142175
LUSC	FGFR2	mut/cna/fusion	0.712121	0.00847447
BLCA	TP53	mut/cna/	0.711714	0.00043523
GBM	CDKN2B	mut/cna/	0.71007	0.000560907
UCEC	JAK2	mut/cna/fusion	0.709315	0.0179645
LUAD	U2AF1	mut/	0.709035	0.0165192
UVM	BAP1	mut/cna/	0.708754	0.015639
LGG	CCND2	cna/	0.708514	0.00736491
HNSC	SMAD4	mut/cna/	0.707576	0.0139327
LIHC	TP53	mut/cna/	0.707266	0.000541447
LUAD	B2M	mut/cna/	0.705948	0.00702437
KIRC	CDKN2A	mut/cna/	0.705387	0.0166468
KIRC	CDKN2B	mut/cna/	0.705387	0.0166468
COAD	APC	mut/cna/	0.704295	0.00247417
BLCA	BCL6	cna/fusion	0.704265	0.0178613
LUAD	SMARCA4	mut/cna/	0.704245	0.00652331
BRCA	RB1	mut/cna/	0.703303	0.00107059
BRCA	AKT2	mut/cna/fusion	0.702862	0.017496
UCEC	MCL1	cna/	0.702862	0.0111837
LIHC	MDM4	mut/cna/	0.702694	0.0185697
LUSC	NOTCH1	mut/cna/fusion	0.702341	0.0111837
UCEC	ATRX	mut/cna/	0.70196	0.0160483
STAD	EGFR	mut/cna/fusion	0.701796	0.0113117
LUAD	MET	mut/cna/fusion	0.701122	0.0135534
BLCA	AKT2	mut/cna/fusion	0.700898	0.0145365
OV	CCND3	mut/cna/	0.698653	0.0142175
UCEC	NTRK1	mut/cna/fusion	0.698653	0.0163513
LUSC	CCND2	cna/	0.698653	0.0177461
UCEC	CHEK2	mut/	0.69697	0.0130347
UCEC	NFE2L2	mut/	0.696296	0.0122947
STAD	VEGFA	cna/	0.695847	0.0190117
UCEC	POLE	mut/	0.695057	0.00474852
BRCA	BCL6	cna/fusion	0.694613	0.0155828
LGG	NF1	mut/cna/	0.694024	0.0101475
HNSC	RAC1	mut/cna/	0.693603	0.0185986
GBM	CDKN2A	mut/cna/	0.693448	0.00294578
LUSC	NTRK1	mut/cna/fusion	0.692593	0.01695
BRCA	CTCF	mut/cna/	0.692144	0.0147656
UCEC	SOS1	mut/	0.691919	0.0178613
LIHC	PTEN	mut/cna/	0.691919	0.0163384
BLCA	DDR2	mut/cna/	0.691703	0.00935329
UCEC	CDC73	mut/cna/	0.691358	0.0199594
STAD	ATM	mut/cna/	0.691246	0.0147708
BRCA	CCND3	mut/cna/	0.690404	0.0177171
SKCM	TERT	mut/cna/	0.689057	0.0166468
BRCA	EGFR	mut/cna/fusion	0.688833	0.015639
BRCA	AURKA	mut/cna/	0.68859	0.0115448
READ	NRAS	mut/cna/	0.688552	0.0178613
UCEC	NF1	mut/cna/	0.686843	0.00896615
SKCM	CBL	mut/cna/	0.686027	0.0186073
UCEC	ARID1A	mut/cna/	0.685455	0.000172279
STAD	FAT1	mut/cna/	0.684343	0.0111837
PRAD	ATM	mut/cna/	0.684063	0.019514
STAD	RHOA	mut/cna/	0.68367	0.0193599
GBM	TP53	mut/cna/	0.683453	0.00329895
HNSC	HRAS	mut/cna/	0.683165	0.0128705
UCEC	PPM1D	mut/cna/	0.68286	0.0111837
STAD	RNF43	mut/	0.68246	0.0173131
UCEC	RASA1	mut/cna/	0.682239	0.0135341
BRCA	ERBB2	mut/cna/	0.682066	0.000615804
LUAD	KEAP1	mut/cna/	0.681883	0.00569768
BLCA	RB1	mut/cna/	0.681206	0.00233108
UCEC	FGF19	cna/	0.680696	0.0139118
BLCA	BCL2L1	cna/	0.680471	0.0157179
LUAD	CCNE1	mut/cna/	0.680022	0.015639
HNSC	TERT	mut/cna/	0.679734	0.0142175
GBM	PTPN11	mut/cna/	0.679012	0.0166468
BLCA	PIK3CA	mut/cna/	0.678283	0.00219598
BRCA	AKT1	mut/cna/	0.67797	0.0144969
COAD	SOX9	mut/cna/	0.677937	0.0146504
SARC	MED12	mut/cna/	0.676207	0.0197874
BLCA	CDKN2B	mut/cna/	0.675115	0.00163665
COAD	SMAD4	mut/cna/	0.674982	0.00397327
BLCA	RAC1	mut/cna/	0.674523	0.0141839
LIHC	AKT3	mut/cna/fusion	0.674523	0.0183879
PRAD	KMT2D	mut/cna/	0.674242	0.0174503
BRCA	RAF1	mut/cna/fusion	0.67284	0.0166468
LUAD	EGFR	mut/cna/fusion	0.672367	0.00371607
SKCM	AGO2	mut/cna/	0.671717	0.0191262
CESC	FAT1	mut/cna/	0.670034	0.0170533
ESCA	FGF19	cna/	0.669645	0.0163148
LUAD	CCND1	mut/cna/fusion	0.668855	0.0172581
UCEC	TP53BP1	mut/cna/	0.667677	0.0165192
BRCA	MYC	mut/cna/fusion	0.667046	0.000715619
UCEC	ATM	mut/cna/	0.666796	0.00935329
UCEC	MSH2	mut/cna/	0.666442	0.015639
LIHC	MYC	mut/cna/fusion	0.66532	0.0130708
STAD	MDM2	cna/	0.665264	0.0139712
LUSC	CREBBP	mut/cna/	0.664871	0.0147708
UCEC	SPEN	mut/	0.664646	0.0135341
UCEC	APC	mut/cna/	0.664279	0.0135341
LIHC	AGO2	mut/cna/	0.664001	0.015639
BLCA	KMT2C	mut/cna/	0.663942	0.0147708
LUAD	FGF19	cna/	0.663468	0.0183139
UCEC	SMARCA4	mut/cna/	0.662458	0.0174479
LGG	MDM4	mut/cna/	0.661785	0.0135341
LUAD	AURKA	mut/cna/	0.661616	0.019645
STAD	PAK1	cna/	0.659933	0.019645
UCEC	STAG2	mut/	0.659933	0.0193726
COAD	KRAS	mut/cna/	0.659607	0.00458821
BRCA	AGO2	mut/cna/	0.659192	0.00277995
BLCA	MYC	mut/cna/fusion	0.658923	0.0172581
LGG	NOTCH1	mut/cna/fusion	0.6578	0.0169522
HNSC	NFE2L2	mut/	0.657576	0.0191262
UCEC	CDH1	mut/cna/	0.657407	0.0184976
UCEC	FUBP1	mut/	0.656566	0.0183037
LUSC	FOXA1	mut/cna/	0.656229	0.00896615
UCEC	MSH6	mut/cna/	0.655844	0.0165192
UCEC	FOXP1	mut/	0.655724	0.019798
BRCA	CDKN2A	mut/cna/	0.655163	0.0145426
BLCA	CDKN2A	mut/cna/	0.655069	0.00524161
BLCA	KIT	mut/cna/	0.654882	0.0166468
LIHC	FGF19	cna/	0.654882	0.01724
LUAD	PTEN	mut/cna/	0.654882	0.0163513
GBM	CCND2	cna/	0.654602	0.0175182
KIRC	SETD2	mut/cna/	0.65427	0.00974703
PRAD	ANKRD11	mut/cna/	0.654209	0.0175717
PRAD	KMT2C	mut/cna/	0.65376	0.0188624
HNSC	EP300	mut/cna/fusion	0.652357	0.0184361
UCEC	MAP3K1	mut/	0.651749	0.015639
HNSC	TGFBR2	mut/cna/	0.651235	0.0166468
LIHC	RB1	mut/cna/	0.650486	0.0152764
BRCA	ATM	mut/cna/	0.650393	0.0166468
LGG	PIK3CA	mut/cna/	0.650165	0.0046486
STAD	KMT2C	mut/cna/	0.648709	0.0158532
LUAD	AKT3	mut/cna/fusion	0.648709	0.014838
CESC	BCL6	cna/fusion	0.647353	0.0177667
COAD	BRAF	mut/cna/fusion	0.647166	0.0157179
SKCM	NF1	mut/cna/	0.647026	0.0175182
BLCA	CCND1	mut/cna/fusion	0.646801	0.0152764
LUAD	PIK3CA	mut/cna/	0.64581	0.0139712
UCEC	AKT1	mut/cna/	0.645623	0.0175182
SKCM	RAC1	mut/cna/	0.645583	0.0149335
BRCA	PIK3CA	mut/cna/	0.645365	0.000315024
LUAD	CARD11	mut/cna/	0.644613	0.0191262
STAD	PBRM1	mut/cna/	0.64422	0.0193599
BRCA	CDKN2B	mut/cna/	0.643285	0.00696977
LUAD	RICTOR	cna/	0.642817	0.00967197
LGG	CDK4	mut/cna/	0.642761	0.0151981
UCEC	KRAS	mut/cna/	0.642384	0.00365559
STAD	KRAS	mut/cna/	0.642148	0.00935329
PRAD	FOXA1	mut/cna/	0.641895	0.0155828
UCEC	MGA	mut/cna/	0.641695	0.0115448
LUAD	FOXA1	mut/cna/	0.640572	0.00554946
PRAD	TP53	mut/cna/	0.640323	0.00896991
LUSC	NFE2L2	mut/	0.640271	0.00935329
GBM	PTEN	mut/cna/	0.640067	0.0105786
GBM	EGFR	mut/cna/fusion	0.639951	0.0165192
KIRC	BAP1	mut/cna/	0.639918	0.0170894
PRAD	PIK3R1	mut/cna/	0.638889	0.0181615
BRCA	MAP3K1	mut/	0.638833	0.00925488
SARC	ATRX	mut/cna/	0.638269	0.0111656
SKCM	DICER1	mut/cna/	0.638047	0.0162336
BLCA	CREBBP	mut/cna/	0.637358	0.00989881
STAD	CDKN2A	mut/cna/	0.636083	0.0139118
UCEC	FAT1	mut/cna/	0.63468	0.0131252
LUAD	CDKN2A	mut/cna/	0.633914	0.00561932
CESC	TP53	mut/cna/	0.633558	0.0199594
UCEC	CTCF	mut/cna/	0.633025	0.00618747
LUAD	NF1	mut/cna/	0.632231	0.0147708
SKCM	MAP2K1	mut/cna/	0.632155	0.0167935
BLCA	TSC1	mut/cna/	0.631634	0.01724
BRCA	CCNE1	mut/cna/	0.631313	0.0181615
LIHC	CCND1	mut/cna/fusion	0.631253	0.0199719
BLCA	FGF19	cna/	0.630976	0.017496
LUSC	MYC	mut/cna/fusion	0.630395	0.0147708
PRAD	FANCA	mut/cna/	0.629966	0.0197206
LUSC	FGF19	cna/	0.629421	0.0129041
STAD	CDKN2B	mut/cna/	0.62933	0.0139327
HNSC	PTPRD	mut/cna/	0.628279	0.0155828
LUAD	NTRK1	mut/cna/fusion	0.628171	0.019691
PAAD	TP53	mut/cna/	0.628093	0.0115448
PRAD	AGO2	mut/cna/	0.627834	0.0190117
HNSC	FGF19	cna/	0.626942	0.0166468
HNSC	CDKN2A	mut/cna/	0.626311	0.00227938
COAD	SRC	mut/cna/	0.625701	0.0174479
UCEC	BCOR	mut/cna/fusion	0.624579	0.0181636
LUAD	RB1	mut/cna/	0.624579	0.01695
UCEC	PTPRD	mut/cna/	0.622475	0.0189266
STAD	APC	mut/cna/	0.621212	0.0163513
UCEC	BRCA2	mut/cna/	0.619603	0.0178613
STAD	CTNNB1	mut/	0.617845	0.0192313
PRAD	PTEN	mut/cna/	0.61754	0.0180353
PAAD	CDKN2A	mut/cna/	0.617078	0.0157179
UCEC	ATR	mut/	0.616562	0.0175182
BLCA	ARID2	mut/cna/	0.616162	0.0189837
PAAD	KRAS	mut/cna/	0.616038	0.017208
LUAD	APC	mut/cna/	0.615881	0.0187226
LUAD	TERT	mut/cna/	0.615876	0.00935329
HNSC	CDKN2B	mut/cna/	0.614555	0.00901528
UCEC	ERBB2	mut/cna/	0.613917	0.0184976
LIHC	DDR2	mut/cna/	0.612907	0.0181615
BLCA	RAF1	mut/cna/fusion	0.611417	0.0186073
BRCA	GATA3	mut/cna/	0.611306	0.0124571
KIRC	FGFR4	mut/cna/	0.61069	0.0183056
UCEC	JAK1	mut/	0.610334	0.0175182
COAD	RNF43	mut/	0.610089	0.0186073
HNSC	CCND1	mut/cna/fusion	0.608866	0.0115448
SARC	TP53	mut/cna/	0.60853	0.0123421
SKCM	PTEN	mut/cna/	0.608262	0.0175198
BLCA	CCNE1	mut/cna/	0.607632	0.0195606
BRCA	MDM4	mut/cna/	0.606935	0.0138012
LUSC	CCND1	mut/cna/fusion	0.606512	0.0157179
COAD	TP53	mut/cna/	0.605441	0.0103467
LUSC	CDKN2B	mut/cna/	0.604954	0.00726623
STAD	PIK3CA	mut/cna/	0.603535	0.0122442
LUSC	PIK3CA	mut/cna/	0.602561	0.00560034
PRAD	ERG	fusion	0.601469	0.0173253
PRAD	TMPRSS2	mut/fusion	0.598714	0.0186073
BRCA	AKT3	mut/cna/fusion	0.598561	0.00975677
UCEC	KMT2D	mut/cna/	0.598148	0.0166468
UCEC	SETD2	mut/cna/	0.593615	0.0190117
SARC	RB1	mut/cna/	0.593396	0.0165192
LUSC	CDKN2A	mut/cna/	0.592562	0.0123504
BLCA	ARID1A	mut/cna/	0.592061	0.0178613
CESC	PIK3CA	mut/cna/	0.591972	0.0163513
LUSC	RB1	mut/cna/	0.591927	0.0166468
SKCM	CDKN2A	mut/cna/	0.591211	0.0142175
BRCA	ROS1	mut/cna/fusion	0.590909	0.017496
LUAD	CDKN2B	mut/cna/	0.590763	0.00828198
PRAD	RB1	mut/cna/	0.589777	0.0183227
OV	APC	mut/cna/	0.589226	0.018453
LUSC	PAX5	cna/	0.588324	0.0186073
BRCA	FANCA	mut/cna/	0.587542	0.0195412
KIRC	PBRM1	mut/cna/	0.587542	0.0163513
LGG	BCOR	mut/cna/fusion	0.585578	0.019691
BLCA	KDM6A	mut/cna/	0.585519	0.0173253
UCEC	FBXW7	mut/cna/	0.585399	0.0186671
LUSC	KDM6A	mut/cna/	0.585093	0.0157179
LUAD	BRAF	mut/cna/fusion	0.584481	0.0177461
STAD	ARID2	mut/cna/	0.583502	0.0186147
BRCA	PTEN	mut/cna/	0.582711	0.0139327
BRCA	BRD4	cna/fusion	0.581369	0.017496
BRCA	PPM1D	mut/cna/	0.580985	0.0164499
HNSC	BCL6	cna/fusion	0.580279	0.0165192
BLCA	ERBB2	mut/cna/	0.578844	0.019218
BLCA	RICTOR	cna/	0.57688	0.0177171
LUAD	MCL1	cna/	0.574555	0.0175182
KIRC	VHL	mut/cna/	0.573946	0.0145327
BRCA	CCND1	mut/cna/fusion	0.569589	0.0139327
BRCA	NTRK1	mut/cna/fusion	0.566426	0.0165192
LUAD	KRAS	mut/cna/	0.565621	0.0178613
BRCA	FGF19	cna/	0.562467	0.0147708
LUSC	PTPRD	mut/cna/	0.561065	0.0199594

### Sheet: Table S3
Table S3. Predictable actionable driver mutations (q < 0.02), Related to Figure 4.
cancer type	gene	mutation type	mean AUC	q-value
OV	MDM2	cna/	0.984848	0
STAD	BRCA2	mut/	0.934905	0.00120595
BLCA	FGFR3	mut/fusion	0.880119	0
LGG	EGFR	mut/cna/	0.871989	0
THCA	BRAF	mut/fusion	0.871452	0
THCA	HRAS	mut/	0.856341	0.00554946
THCA	NRAS	mut/	0.841547	0
COAD	NRAS	mut/	0.819865	0.0101586
HNSC	HRAS	mut/	0.817845	0.00456992
LGG	IDH1	mut/	0.812423	0
GBM	MET	mut/cna/	0.804714	0.0149148
GBM	IDH1	mut/	0.803535	0.00365559
LUSC	MDM2	cna/	0.803311	0.00365559
UCEC	KIT	mut/	0.799663	0.0056099
STAD	PTEN	mut/	0.791919	0.00354713
BLCA	PTEN	mut/	0.790123	0.0131252
UCEC	PTEN	mut/	0.785846	0
BLCA	KRAS	mut/	0.782828	0.00896615
GBM	NF1	mut/	0.775854	0.00365559
SARC	CDK4	cna/	0.770483	0.000579483
BLCA	HRAS	mut/	0.768799	0.0173253
LUAD	MET	mut/cna/	0.768013	0.00895448
HNSC	ERBB2	mut/cna/	0.765993	0.0111656
STAD	CDK4	cna/	0.762626	0.0195829
LGG	IDH2	mut/	0.75982	0.00503881
STAD	PIK3CA	mut/	0.759259	0.00112434
BRCA	BRCA2	mut/	0.748036	0.0177171
BRCA	ATM	mut/	0.730359	0.0160483
LUAD	FGFR1	mut/cna/	0.728956	0.0123421
SARC	MDM2	cna/	0.723036	0.00458821
THCA	RET	fusion	0.721773	0.0140377
SKCM	NF1	mut/	0.718519	0.00365559
LGG	NF1	mut/	0.71651	0.00554946
GBM	EGFR	mut/cna/	0.714786	0.00177346
UCEC	FGFR2	mut/fusion	0.714366	0.0175182
PRAD	PIK3CA	mut/	0.713805	0.0163513
STAD	ATM	mut/	0.7133	0.0139118
LUAD	CDKN2A	mut/	0.708586	0.0146561
UCEC	NF1	mut/	0.708492	0.00374904
SARC	FGFR1	mut/cna/	0.707632	0.01724
BLCA	PIK3CA	mut/	0.706455	0.00260059
COAD	NF1	mut/	0.704265	0.01695
UCEC	ATM	mut/	0.693408	0.00707369
TGCT	KIT	mut/	0.690797	0.0134597
BRCA	EGFR	mut/cna/	0.688833	0.0155828
READ	NRAS	mut/	0.688552	0.0178613
UCEC	FGFR1	mut/cna/	0.683502	0.0183037
BRCA	ERBB2	mut/cna/	0.682066	0.000615804
PRAD	PTEN	mut/	0.681818	0.0186073
LUAD	EGFR	mut/cna/	0.681464	0.00595592
UCEC	KRAS	mut/	0.680467	0.00218062
LIHC	TSC2	mut/	0.678451	0.0179249
COAD	KRAS	mut/	0.670455	0.00219598
STAD	MDM2	cna/	0.665264	0.0139712
LGG	PIK3CA	mut/	0.653199	0.00838214
COAD	BRAF	mut/fusion	0.647166	0.015639
SKCM	NRAS	mut/	0.641788	0.00888101
LGG	CDK4	cna/	0.641077	0.0115448
LGG	PTEN	mut/	0.639009	0.0175182
UCEC	BRCA2	mut/	0.638384	0.0160483
GBM	PTEN	mut/	0.631619	0.00896615
BRCA	PIK3CA	mut/	0.620152	0.000715619
LUAD	CDK4	cna/	0.614478	0.0178613
UCEC	ERBB2	mut/cna/	0.613917	0.0183227
GBM	PIK3CA	mut/	0.61079	0.0184361
LUAD	NF1	mut/	0.604622	0.0166468
HNSC	CDKN2A	mut/	0.591086	0.0151605
GBM	CDK4	cna/	0.58482	0.0152764
BLCA	ERBB2	mut/cna/	0.578844	0.0192349
UCEC	PIK3CA	mut/	0.57487	0.0162805
BLCA	FGFR1	mut/cna/	0.569505	0.0183037
SKCM	BRAF	mut/fusion	0.569131	0.0157179
LUAD	KRAS	mut/	0.56206	0.0166468
STAD	KRAS	mut/	0.561488	0.0186073

### Sheet: Table S4
Table S4. Predictable signatures (q < 0.02), Related to Figure 4.
cancer type	SBS signature	mean AUC	q-value
THYM	SBS2	0.994949	0
BRCA	SBS19	0.897306	0.017279
SARC	SBS29	0.890572	0.0157597
CHOL	SBS5	0.875795	0.0165192
LUAD	SBS10a,SBS10b	0.873737	0.0171452
COAD	SBS3	0.872054	0.0123693
LIHC	SBS24	0.872054	0.00365559
LUAD	SBS24	0.868687	0.0130708
KIRC	SBS20	0.861953	0.00908141
LIHC	SBS16	0.831987	0.0024035
THYM	SBS5	0.809917	0.00554946
STAD	SBS20	0.804714	0.00233108
KICH	SBS17a,SBS17b	0.80303	0.015639
TGCT	SBS31	0.799663	0.0173131
CHOL	SBS13	0.787879	0.0178481
CESC	SBS6	0.786195	0.0177461
GBM	SBS10a,SBS10b	0.779461	0.0125519
UCEC	SBS14	0.778259	0.00365559
DLBC	SBS31	0.777778	0.0177171
PAAD	SBS2	0.772727	0.0130708
UVM	SBS7a,SBS7b,SBS7c,SBS7d	0.767677	0.0166468
THCA	SBS11	0.765432	0.0163513
COAD	SBS13	0.755051	0.0160483
TGCT	SBS3	0.754209	0.0185344
STAD	SBS15	0.752831	0.00233108
COAD	SBS17a,SBS17b	0.752525	0.0139327
MESO	SBS10a,SBS10b	0.752525	0.0157179
ACC	SBS2	0.739478	0.00395301
KIRC	SBS17a,SBS17b	0.739057	0.017279
STAD	SBS6	0.737374	0.0122947
PAAD	SBS13	0.735129	0.00936196
BLCA	SBS2	0.733928	0.00641589
UCEC	SBS20	0.725589	0.0199594
UCS	SBS2	0.720539	0.0175182
ACC	SBS13	0.708053	0.0193023
THCA	SBS23	0.70202	0.0197206
BLCA	SBS13	0.690493	0.0142175
PCPG	SBS5	0.675645	0.0164478
THCA	SBS17a,SBS17b	0.66936	0.015639
UCEC	SBS13	0.662899	0.00371607
UCEC	SBS2	0.658249	0.00227938
COAD	SBS30	0.657127	0.0175236
KIRP	SBS7a,SBS7b,SBS7c,SBS7d	0.641414	0.0174042
LUAD	SBS2	0.635291	0.00374904
PAAD	SBS5	0.631725	0.0177171
LUAD	SBS13	0.630724	0.00194117
OV	SBS13	0.629068	0.0186671
LUSC	SBS8	0.627946	0.0184976
BRCA	SBS13	0.61969	0.00169146
THCA	SBS19	0.618687	0.0188624
STAD	SBS13	0.618519	0.0147653
THCA	SBS7a,SBS7b,SBS7c,SBS7d	0.618313	0.0195218
TGCT	SBS15	0.616162	0.0186875
LIHC	SBS9	0.614366	0.0186073
THCA	SBS22	0.609428	0.0186147
LIHC	SBS6	0.602694	0.0117979
KIRP	SBS2	0.601542	0.0111837
THCA	SBS10a,SBS10b	0.600612	0.0156027
BRCA	SBS2	0.599678	0.00177346
LIHC	SBS22	0.599177	0.0163384
LUAD	SBS4	0.585236	0.0106649
LUSC	SBS4	0.582475	0.0118759
UVM	SBS5	0.579012	0.0189266
UCEC	SBS15	0.578607	0.0184976
BRCA	SBS3	0.574438	0.0096616
KIRP	SBS13	0.572843	0.015639
BRCA	SBS10a,SBS10b	0.562177	0.0177461
LUSC	SBS2	0.559997	0.0175182

### Sheet: Table S9
Table S9.Mutational signatures analyzed in this study, Related to Methods.
SBS signature	etiology
SBS1	age (Deamination of 5-methylcytosine)
SBS2	APOBEC activity
SBS3	Defective HR DNA repair: BRCA1/2 muation
SBS4	Tobacco smoking
SBS5	Unknown
SBS6	Defective DNA mismatch repair
SBS7a,SBS7b,SBS7c,SBS7d	Ultraviolet light exposure
SBS8	Unknown
SBS9	Polymerase eta activity
SBS10a,SBS10b	POLE mutation
SBS11	Temozolomide treatment
SBS12	Unknown
SBS13	APOBEC activity
SBS14	Concurrent POLE mutation and mismatch repair deficiency
SBS15	Defective DNA mismatch repair
SBS16	Unknown
SBS17a,SBS17b	Unknown
SBS18	Reactive oxygen species
SBS19	Unknown
SBS20	Concurrent POLE mutation and mismatch repair deficiency
SBS21	Defective DNA mismatch repair
SBS22	Aristolochic acid exposure
SBS23	Unknown
SBS24	Aflatoxin exposure
SBS25	Chemotherapy
SBS26	Defective DNA mismatch repair
SBS28	Unknown
SBS29	Tobacco chewing
SBS30	Defective DNA excision repair: NTHL1 mutation
SBS31	Platinum treatment
SBS32	Azathioprine treatment
SBS33	Unknown
SBS34	Unknown
SBS35	Platinum treatment
SBS36	Defective base excision repair: MUTYH mutation
SBS37	Unknown
SBS38	Indirect effect of ultraviolet light
SBS39	Unknown
SBS40	Unknown
SBS41	Unknown
SBS42	Haloalkane exposure
SBS44	Defective DNA mismatch repair
SBS2,SBS13	APOBEC activity
SBS14,SBS20	Concurrent POLE mutation and mismatch repair deficiency
SBS4,SBS29	Tobacco smoking & chewing
SBS31,SBS35	Platinum treatment
SBS15,SBS21,SBS26,SBS44	Defective DNA mismatch repair
